# Matrix structure and microenvironment dynamics correlate with chemotherapy response in ovarian cancer

**DOI:** 10.1101/2025.05.19.654864

**Authors:** Florian Laforêts, Panoraia Kotantaki, Samar Elorbany, Joseph Hartlebury, Joash D Joy, Beatrice Malacrida, Rachel C Bryan-Ravenscroft, Chiara Berlato, Erica Di Federico, John F Marshall, Ranjit Manchanda, Wolfgang Jarolimek, Lara Perryman, Eleni Maniati, Frances R Balkwill

## Abstract

Elevated extracellular matrix (ECM) in the tumor microenvironment (TME) is associated with chemoresistance and poor prognosis. We hypothesized that modifying the ECM may enhance response to chemotherapy. We measured chemotherapy-induced changes in the TME of two mouse models of high-grade serous ovarian cancer (HGSOC) that differed in chemotherapy response. Treatment of the chemo-sensitive tumors triggered dynamic transcriptional ECM and immune changes and structural modifications of ECM proteins. These changes, observed over twenty-days post-chemotherapy, had relevance to HGSOC patient responses to chemotherapy. Integrating transcriptomics with ECM structure metrics, we identified ECM targets, including lysyl oxidase (LOX), that might enhance chemotherapy in less responsive mouse tumors. Given alone or in combination with chemotherapy, a pan-LOX inhibitor (PXS-5505) modulated fibroblast and immune cell distribution and reduced tumor stiffness in HGSOC chemo-resistant mouse tumors. Moreover, pre-treatment with PXS-5505 improved response to chemotherapy. We conclude that pretreatment with ECM targeting agents may improve response to chemotherapy, by altering ECM structure and immune responses.
