## Supplemental Table 2 for "Matrix structure and microenvironment dynamics correlate with chemotherapy response in ovarian cancer"

### Sheet: STable2A
Supplemetary Table 2. GSVA enrichment scores using the Bagaev et al. PMID: 34019806 functional gene expression signatures.
sample.name	tissue	group	model	Angiogenesis	Antitumor.cytokines	B.cells	Cancer.associated.fibroblasts	Checkpoint.molecules	Co.stimulatory.ligands	Co.stimulatory.receptors	Effector.cell.traffic	Effector.cells	EMT.signature	Endothelium	Granulocyte.traffic	Immune.Suppression.by.Myeloid.Cells	M1.signature	Macrophage.and.DC.traffic	Matrix	Matrix.remodeling	MHCI	MHCII	Myeloid.cells.traffic	Neutrophil.signature	NK.cells	Protumor.cytokines	T.cells	Th1.signature	Th2.signature	Treg	Treg.and.Th2.traffic	Tumor.proliferation.rate	Tumor.associated.Macrophages	Anti.tumor.microenvironment
cl60577.TP1.Control.1	Omentum	cl60577.TP1.Control	cl60577	-0.215151	-0.523449	-0.740861	-0.655863	-0.610935	-0.542234	-0.704464	-0.585174	-0.563416	-0.572688	-0.607573	-0.759325	-0.297329	-0.470492	-0.670806	-0.338779	-0.371138	-0.478294	-0.178032	-0.678029	-0.402468	-0.605341	0.199358	-0.67692	-0.833079	0.482043	-0.295595	-0.549554	0.592283	-0.665669	-0.657692
cl60577.TP1.Control.2	Omentum	cl60577.TP1.Control	cl60577	-0.327001	0.195588	-0.458342	-0.542739	-0.213098	-0.0829369	-0.333668	-0.396584	-0.555708	-0.646102	-0.501094	-0.677627	-0.0453262	-0.0516192	-0.233602	0.222812	-0.343831	0.271623	0.411289	-0.590704	-0.219898	-0.49016	0.482588	-0.387269	-0.424016	0.344698	0.0273962	-0.349603	0.587469	-0.310499	-0.242444
cl60577.TP1.Control.3	Omentum	cl60577.TP1.Control	cl60577	-0.0986894	0.250218	-0.538728	-0.512606	-0.412124	-0.361691	-0.448606	-0.528119	-0.718407	-0.546058	-0.434593	-0.421182	0.0449021	-0.0859932	-0.56914	0.0961876	-0.257512	-0.0350958	0.142182	-0.628022	-0.372029	-0.535986	0.63471	-0.60319	-0.717577	0.800828	0.219398	-0.280919	0.650365	-0.348695	-0.383251
cl60577.TP2.Control.1	Omentum	cl60577.TP2.Control	cl60577	0.223602	0.199246	-0.39246	-0.55447	-0.0418112	0.004771	-0.443637	0.0379979	-0.414458	-0.706571	0.149454	-0.487145	0.0146531	-0.01188	-0.0729837	0.0700434	-0.317897	0.0514229	0.205339	-0.63975	-0.562629	-0.391454	0.0564809	-0.493496	-0.523175	0.130039	0.109241	-0.00343328	0.628332	-0.157147	-0.271925
cl60577.TP2.Control.2	Omentum	cl60577.TP2.Control	cl60577	-0.52068	-0.301389	-0.63742	-0.61638	-0.623199	-0.177543	-0.498796	-0.874943	-0.662753	-0.297562	-0.882353	-0.359839	0.397221	0.279096	-0.621519	-0.161978	-0.0192879	-0.836042	-0.739283	-0.678975	0.65469	-0.671165	0.392337	-0.661124	-0.619819	0.563286	-0.420076	-0.607843	0.297636	-0.315185	-0.386783
cl60577.TP2.Control.3	Omentum	cl60577.TP2.Control	cl60577	-0.162512	-0.550989	-0.584167	-0.629438	-0.310712	-0.537233	-0.669897	-0.680634	-0.858974	-0.522033	-0.328828	-0.515862	-0.393573	-0.235325	-0.767213	-0.310981	-0.293446	-0.29858	-0.137757	-0.618103	-0.43956	-0.838415	0.211203	-0.77118	-0.84231	0.307594	0.0801486	0.0033251	0.502825	-0.586088	-0.507397
cl60577.TP1.Carbo.Pacli.1	Omentum	cl60577.TP1.Carbo.Pacli	cl60577	0.120184	-0.211526	-0.542026	0.330251	0.125098	0.051661	-0.303587	-0.697057	-0.801969	-0.400429	0.342221	0.581092	0.762244	0.540806	-0.366501	0.255248	0.570698	-0.764324	-0.75164	0.186347	0.151782	-0.744277	0.232553	-0.416349	-0.736039	0.65203	-0.274028	-0.569865	-0.326697	-0.196306	-0.322446
cl60577.TP1.Carbo.Pacli.2	Omentum	cl60577.TP1.Carbo.Pacli	cl60577	-0.115535	0.154569	0.195588	0.394765	0.469735	0.427228	0.642464	-0.293326	-0.734811	-0.464634	0.499814	0.623359	0.566649	0.403975	0.156604	0.279871	0.45995	0.319371	0.1045	-0.111597	0.570542	-0.580453	0.207703	0.363012	-0.285849	0.560455	0.777726	0.734995	-0.47331	-0.0395822	0.263743
cl60577.TP1.Carbo.Pacli.3	Omentum	cl60577.TP1.Carbo.Pacli	cl60577	-0.552093	0.398032	-0.423284	0.229158	0.333527	0.210532	0.0636197	-0.446305	-0.10493	-0.123849	-0.268969	0.663349	0.724641	0.575823	0.280312	-0.126499	0.596872	-0.133045	-0.389321	0.610049	-0.151426	-0.507304	0.277859	-0.0823538	-0.0563015	0.495003	0.355544	0.0424964	-0.522993	-0.0169477	0.00285214
cl60577.TP2.Carbo.Pacli.1	Omentum	cl60577.TP2.Carbo.Pacli	cl60577	-0.212194	0.492562	0.60597	-0.199378	0.74735	0.0890527	0.863393	0.559352	0.559086	-0.354372	0.488992	0.135182	-0.169124	0.432855	0.345108	-0.38618	-0.117367	0.39292	0.86987	-0.176838	0.664416	0.300836	-0.384853	0.84552	0.687672	0.807153	0.9483	0.984283	-0.593427	0.443061	0.554508
cl60577.TP2.Carbo.Pacli.2	Omentum	cl60577.TP2.Carbo.Pacli	cl60577	-0.34402	0.5263	0.203491	-0.156061	0.534385	0.122712	0.479099	0.486413	0.121707	-0.649969	0.200911	-0.591319	-0.283119	0.345172	0.458816	-0.254844	-0.22248	0.723411	0.801678	-0.241181	-0.551154	-0.125111	-0.32085	0.636565	0.272505	0.537402	0.627086	0.73622	-0.610673	0.0728784	0.265829
cl60577.TP2.Carbo.Pacli.3	Omentum	cl60577.TP2.Carbo.Pacli	cl60577	-0.19458	0.253337	0.408451	-0.277611	0.370555	0.0160232	0.303227	-0.0173966	0.0621184	-0.431409	-0.193988	-0.384604	0.0668447	-0.0137373	-0.0701313	-0.102363	-0.269349	0.0576618	0.777269	0.125467	-0.442416	-0.117207	-0.258737	0.377652	0.178441	0.490198	0.561966	0.412332	-0.448421	-0.0532322	0.205644
cl60577.TP2.Carbo.Pacli.4	Omentum	cl60577.TP2.Carbo.Pacli	cl60577	-0.554858	0.32748	0.496413	-0.3262	0.513923	0.229818	0.377753	-0.142606	0.457278	-0.483528	-0.275276	-0.592433	0.0895078	-0.0107609	-0.0412088	-0.263571	-0.386013	0.343498	0.901754	0.217278	-0.127489	0.103969	-0.435329	0.518394	0.314412	0.351667	0.482395	0.480125	-0.54856	0.0557082	0.270372
cl60577.TP3.Carbo.Pacli.1	Omentum	cl60577.TP3.Carbo.Pacli	cl60577	0.00865009	0.829112	0.740209	0.0538934	0.347981	-0.493126	0.479147	0.42608	0.502369	0.0658036	0.588416	0.10316	-0.566857	0.102763	0.0127945	-0.231716	-0.373328	0.525129	0.674447	-0.218386	0.227455	0.084155	-0.589042	0.794154	0.776701	0.664778	0.619079	0.766881	-0.757634	0.417903	0.611254
cl60577.TP3.Carbo.Pacli.2	Omentum	cl60577.TP3.Carbo.Pacli	cl60577	0.238146	0.511481	0.803342	-0.00779688	0.0311998	-0.179047	0.35962	0.287544	0.509659	-0.0360221	0.63311	0.0601136	-0.482051	0.0982017	-0.0141108	-0.112798	-0.0672622	-0.364648	0.192525	-0.17513	0.264391	-0.0126762	-0.454388	0.714395	0.508468	0.48657	0.437144	0.614464	-0.804387	0.157246	0.510596
cl60577.TP3.Carbo.Pacli.3	Omentum	cl60577.TP3.Carbo.Pacli	cl60577	-0.242127	0.452631	0.816093	0.0788079	0.0899824	-0.182948	0.120668	0.401185	0.537306	0.0577822	0.197684	0.282019	-0.552338	-0.207828	-0.19367	-0.364668	-0.28639	-0.285589	0.410831	0.0645654	0.448576	0.124511	-0.120073	0.71371	0.511672	0.228591	0.168157	0.351735	-0.715889	0.115918	0.503557
cl60577.TP3.Carbo.Pacli.4	Omentum	cl60577.TP3.Carbo.Pacli	cl60577	-0.0764487	0.786142	0.772883	-0.150063	0.325541	-0.392443	0.591092	0.374649	0.528464	-0.217326	0.490963	0.179393	-0.192472	-0.364903	0.0294922	-0.498419	-0.521038	0.309946	0.500992	-0.210467	0.460724	0.385134	-0.45198	0.835827	0.509395	0.683255	0.611582	0.629389	-0.562193	0.531842	0.511999
HGS2.TP1.Control.1	Omentum	HGS2.TP1.Control	HGS2	0.196695	0.289967	0.108329	-0.19354	0.41122	0.606222	0.300124	0.553788	0.618546	0.691336	0.323699	0.545892	0.215888	0.312539	0.646532	-0.0255057	-0.312001	0.331025	0.0482075	0.293105	0.57799	0.658222	-0.259577	0.377672	0.547986	-0.436012	0.0251198	0.626136	0.691407	0.114184	0.224107
HGS2.TP1.Control.2	Omentum	HGS2.TP1.Control	HGS2	0.460527	-0.556259	0.0594434	0.663881	-0.35169	-0.136655	-0.157716	0.54669	-0.0498749	0.719151	-0.0988116	-0.102541	0.200292	-0.397818	0.458242	0.203491	0.265573	-0.106432	-0.42685	0.353429	-0.188373	0.593764	0.559816	-0.215717	-0.232835	0.0749104	-0.410367	-0.0401312	0.216153	0.174853	-0.274037
HGS2.TP1.Control.3	Omentum	HGS2.TP1.Control	HGS2	0.365711	-0.44244	-0.614917	0.39079	-0.407458	-0.196551	-0.360177	-0.411009	0.219928	0.445894	0.29121	0.162609	-0.0653186	-0.426553	-0.247923	0.137561	0.104219	-0.476569	-0.560488	-0.272802	-0.323852	0.391053	-0.312276	-0.332087	-0.38816	-0.223739	-0.126603	-0.327788	-0.520199	0.452108	-0.546192
HGS2.TP2.Control.1	Omentum	HGS2.TP2.Control	HGS2	0.152164	-0.403337	-0.671521	0.412842	-0.552704	-0.406109	-0.520379	0.411404	0.205369	0.58416	-0.348668	-0.267686	-0.528835	-0.667316	-0.0399878	0.32402	-0.237483	0.257649	-0.427002	-0.252157	-0.719158	0.216	0.440568	-0.549172	-0.222994	-0.402967	-0.651521	-0.475624	0.39994	-0.366299	-0.623549
HGS2.TP2.Control.2	Omentum	HGS2.TP2.Control	HGS2	0.200321	-0.754901	-0.688828	-0.303972	-0.833995	-0.750077	-0.845937	-0.489123	-0.71572	0.276142	-0.0544171	-0.099947	-0.486524	-0.582977	-0.457934	0.315438	-0.183728	-0.895018	-0.906789	-0.547947	-0.727237	-0.685813	-0.127465	-0.836056	-0.7278	-0.577209	-0.796402	-0.832532	-0.215409	-0.0777268	-0.667456
HGS2.TP2.Control.3	Omentum	HGS2.TP2.Control	HGS2	0.111821	0.485209	0.869761	-0.132431	0.474431	0.47917	0.509544	0.546354	0.738248	-0.249304	-0.371431	0.514042	0.527356	0.586549	0.561631	0.12836	0.222373	0.16807	0.616171	0.529127	0.58377	0.644563	0.0582409	0.556022	0.790815	0.377222	0.0266591	0.260963	0.658455	0.33268	0.682932
HGS2.TP2.Control.4	Omentum	HGS2.TP2.Control	HGS2	0.464037	-0.581356	0.495199	0.602367	0.0537323	0.312269	0.182473	0.60357	0.207042	0.589648	-0.262397	-0.467566	-0.0412056	-0.13951	0.354016	0.41126	0.263699	0.499139	-0.0283753	0.421036	-0.0994845	0.509876	0.345561	0.202102	-0.142677	-0.430294	-0.31193	7.63e-05	0.273135	0.00404457	0.0930979
HGS2.TP1.Carbo.Pacli.1	Omentum	HGS2.TP1.Carbo.Pacli	HGS2	0.115721	0.0115951	-0.0529048	0.169636	-0.253505	0.479453	-0.0387638	0.33343	0.135396	0.241722	-0.4281	0.303275	0.416857	0.277817	0.276672	0.150145	0.0109301	0.555543	-0.407933	0.221991	0.0605783	0.585144	0.824113	-0.552129	-0.292979	0.0289114	0.029533	0.165408	0.480592	-0.160011	-0.0234442
HGS2.TP1.Carbo.Pacli.2	Omentum	HGS2.TP1.Carbo.Pacli	HGS2	0.208859	0.221204	-0.276402	0.661527	0.627014	0.831652	0.596108	0.466617	0.640873	0.545222	0.427595	0.553933	0.663854	0.608688	0.732434	0.206742	0.417801	0.741131	0.340809	0.779364	0.214065	0.699962	0.065162	0.440063	0.465365	-0.312834	0.348298	0.67498	0.497003	0.505795	0.186692
HGS2.TP1.Carbo.Pacli.3	Omentum	HGS2.TP1.Carbo.Pacli	HGS2	-0.0814887	0.816767	0.823836	0.583853	0.667177	0.497068	0.864117	0.737253	0.77031	0.458213	0.557656	0.495003	0.502451	0.481236	0.695174	0.224161	0.223072	0.898833	0.9373	0.758836	0.629211	0.658517	0.107392	0.752836	0.736291	0.559438	0.780114	0.585565	-0.429131	0.749924	0.588722
HGS2.TP2.Carbo.Pacli.1	Omentum	HGS2.TP2.Carbo.Pacli	HGS2	0.0154366	0.679199	0.28193	0.676897	0.435687	0.595341	0.562076	0.733774	0.677379	0.573893	-0.20743	0.624386	0.547893	0.608096	0.851808	0.270703	0.485323	0.847257	0.404729	0.558604	0.549952	0.626039	0.162875	0.34901	0.386024	-0.0845221	0.293923	0.575461	0.386129	0.447571	0.276824
HGS2.TP2.Carbo.Pacli.2	Omentum	HGS2.TP2.Carbo.Pacli	HGS2	-0.401285	0.461744	-0.267275	0.381737	0.577201	0.322741	0.557362	0.462366	0.592673	0.0343299	-0.453442	0.202732	0.409708	0.467984	0.629452	0.0892865	0.271011	0.948196	0.261022	0.734214	-0.00586445	0.666887	0.0293035	0.267101	0.650214	0.303056	0.481988	0.239107	0.421038	0.566417	0.17594
HGS2.TP2.Carbo.Pacli.3	Omentum	HGS2.TP2.Carbo.Pacli	HGS2	0.489236	0.629415	0.424263	0.51286	0.719831	0.800549	0.70744	0.838919	0.78457	0.51274	0.384849	0.697638	0.557631	0.649045	0.844017	0.0850353	0.419268	0.918288	0.852784	0.785629	0.675441	0.85346	-0.167149	0.564876	0.718035	-0.291816	0.555971	0.678264	0.405392	0.629815	0.471833
HGS2.TP3.Carbo.Pacli.2	Omentum	HGS2.TP3.Carbo.Pacli	HGS2	-0.195861	0.0960672	0.72953	-0.0822355	0.0167025	-0.123989	0.172172	-0.105709	0.667159	0.0939255	0.303204	0.521715	-0.127006	-0.426101	-0.0578178	0.0699205	-0.201107	0.344839	0.276888	-0.0802512	0.010621	0.469645	-0.38088	0.693406	0.564464	-0.621361	-0.213132	0.122506	0.350421	0.153187	0.390405
HGS2.TP3.Carbo.Pacli.3	Omentum	HGS2.TP3.Carbo.Pacli	HGS2	0.254484	-0.859989	-0.647226	0.0430536	-0.481353	-0.375579	-0.486822	-0.369477	-0.399456	0.469374	-0.0988474	-0.217066	-0.495897	-0.58794	-0.171473	0.223935	-0.0411073	-0.750515	-0.822426	-0.392289	-0.606317	-0.0178595	-0.190464	-0.503303	0.353959	-0.807766	-0.85264	-0.724532	-0.0497098	-0.246424	-0.552324
HGS2.TP3.Carbo.Pacli.4	Omentum	HGS2.TP3.Carbo.Pacli	HGS2	0.130323	-0.603198	0.375123	0.462769	-0.186876	-0.124237	-0.092559	0.593512	-0.176579	0.769054	-0.550703	-0.358355	-0.41808	-0.137278	0.490301	-0.00665454	0.369343	-0.318905	-0.51823	0.496649	-0.367666	0.0302046	0.138192	-0.0567852	0.496397	-0.81013	-0.68188	-0.45225	0.157224	-0.14929	0.0832756

### Sheet: STable2B
Supplemetary Table 2. One-way anova with Tukey post-test for GSVA enrichment scores on the indicated contrasts . Highlighted in red p <=0.05
	60577						HGS2
	TP1.T-TP1.C	TP2.T-TP2.C	TP3.T-TP2.C	TP2.T-TP1.T	TP3.T-TP1.T	TP3.T-TP2.T	TP1.T-TP1.C	TP2.T-TP2.C	TP3.T-TP2.C	TP2.T-TP1.T	TP3.T-TP1.T	TP3.T-TP2.T
Angiogenesis	0.999855	0.886118	0.949324	0.937436	0.903105	0.438141	0.697215	0.824552	0.889728	0.999241	0.999982	0.999891
Antitumor.cytokines	0.974294	0.0983038	0.0150731	0.701994	0.182552	0.755778	0.523318	0.127952	0.992794	0.961436	0.246265	0.0907506
B.cells	0.332412	0.000298155	1.36901e-05	0.00544733	0.000150004	0.153071	0.96861	0.997762	0.99737	1	1	1
Cancer.associated.fibroblasts	1.04166e-07	0.000596055	4.25432e-06	8.2369e-06	0.00148365	0.0103625	0.960978	0.611535	1	0.999683	0.76118	0.657922
Checkpoint.molecules	0.00517611	0.000657652	0.0290024	0.550735	0.942343	0.160167	0.710014	0.204747	1	0.965795	0.551437	0.251655
Co.stimulatory.ligands	0.0236301	0.171296	0.983396	0.925518	0.018835	0.0494749	0.518206	0.23485	0.994156	0.999979	0.146636	0.169159
Co.stimulatory.receptors	0.0842974	0.00199747	0.00516849	0.408946	0.731028	0.968347	0.556213	0.199433	0.999974	0.994769	0.458273	0.282435
Effector.cell.traffic	0.999967	0.0356431	0.0106788	0.0441714	0.0132348	0.937608	0.925021	0.728463	0.954004	0.988604	0.674099	0.414803
Effector.cells	0.995915	0.000940033	0.000138982	0.00236276	0.00031857	0.641338	0.954044	0.478443	0.999281	0.989147	0.680243	0.42332
EMT.signature	0.251484	0.998839	0.00761644	0.666748	0.117205	0.00685243	0.911504	0.997206	0.965696	0.999774	0.999945	0.998169
Endothelium	0.142392	0.533896	0.0475338	0.982928	0.799101	0.434426	0.999999	0.972799	0.984284	0.880877	0.848068	0.99999
Granulocyte.traffic	4.15359e-05	0.9651	0.0108869	0.000215886	0.056516	0.0203808	0.904988	0.255852	0.999263	0.999589	0.513409	0.408659
Immune.Suppression.by.Myeloid.Cells	0.00701025	0.988402	0.11474	0.00544647	0.000174362	0.182937	0.439359	0.0827465	0.856869	0.999976	0.0214318	0.0251223
M1.signature	0.013825	0.825523	0.969981	0.372562	0.0265183	0.41528	0.298639	0.111178	0.964008	0.994201	0.10541	0.0561003
Macrophage.and.DC.traffic	0.192383	0.0460301	0.24893	0.944388	0.997468	0.785524	0.871989	0.184046	0.999996	0.953408	0.517833	0.212239
Matrix	0.899186	0.933667	0.801894	0.142383	0.0833304	0.996048	0.839587	0.414815	0.169975	0.982932	0.786797	0.97078
Matrix.remodeling	3.56104e-05	0.995203	0.855157	4.54173e-05	2.08441e-05	0.960637	0.856318	0.326864	0.999901	0.90233	0.901813	0.450769
MHCI	0.997072	0.20104	0.706656	0.416574	0.939583	0.787105	0.227332	0.12526	0.942769	0.987767	0.11775	0.054696
MHCII	0.378402	0.00509148	0.087964	0.00216576	0.0366682	0.411663	0.656709	0.480902	0.993289	0.986584	0.602683	0.345636
Myeloid.cells.traffic	0.0014283	0.00994795	0.0369098	0.508505	0.182812	0.917515	0.614518	0.252249	0.999975	0.99698	0.415562	0.270189
Neutrophil.signature	0.571485	1	0.610839	0.873301	0.986096	0.547309	0.938698	0.387609	0.999245	0.998349	0.483157	0.342833
NK.cells	0.987793	0.0017478	0.000499781	0.00232521	0.000653593	0.90319	0.995956	0.294508	0.999999	0.999125	0.451038	0.334913
Protumor.cytokines	0.546292	0.00341075	0.00163736	0.00261394	0.0012652	0.987111	0.737267	0.95971	0.717838	0.761427	0.451349	0.978697
T.cells	0.0677879	4.01367e-05	1.07159e-05	0.0118308	0.00198425	0.774816	0.97065	0.682077	0.987227	0.993451	0.99484	0.929176
Th1.signature	0.492212	0.000432146	7.19013e-05	0.00764388	0.000969088	0.658543	0.903704	0.387012	0.556018	0.940899	0.990631	0.997972
Th2.signature	0.999799	0.624652	0.741409	0.999865	0.996029	0.99937	0.836751	0.891914	0.383929	0.99271	0.0719546	0.139141
Treg	0.747806	0.0560839	0.215183	0.540622	0.943814	0.890643	0.243806	0.0222108	0.966063	0.999268	0.0181951	0.0125097
Treg.and.Th2.traffic	0.501978	0.0454431	0.0678955	0.238881	0.332672	0.998904	0.766421	0.174117	0.998238	0.999995	0.162735	0.146944
Tumor.proliferation.rate	2.63511e-07	1.61836e-07	3.10475e-08	0.64743	0.034139	0.247871	0.999814	0.993432	0.993183	0.958554	0.999981	0.935945
Tumor.associated.Macrophages	0.224223	0.0444384	0.00582802	0.613633	0.125445	0.705135	0.983733	0.119466	0.998949	0.925247	0.347006	0.108274
Anti.tumor.microenvironment	0.0879238	0.00141539	0.000136289	0.142513	0.0101354	0.47351	0.742461	0.716168	0.998033	0.999844	0.939689	0.888878
