## Supplemental Table 4 for "Matrix structure and microenvironment dynamics correlate with chemotherapy response in ovarian cancer"

### Sheet: STable4
Supplementary Table 4. Spearman's correlatioon coefficients for ECM genes with Structure Index in 60577 (Spearman’s r >= 0.5 and p <= 0.05) but not in HGS2 (p > 0.05)
cl60577	cl60577.rvalues	cl60577.pvalues	Division	Category	hgs2.rvalues	hgs2.pvalues
COL4A5	-0.914216	0	Core matrisome	Collagens	0.0588235	0.830731
INHA	-0.909314	0	Matrisome-associated	Secreted Factors	-0.270588	0.309683
TNFSF9	-0.906863	0	Matrisome-associated	Secreted Factors	0.129412	0.632669
EGLN3	-0.901961	0	Matrisome-associated	ECM Regulators	0.0205882	0.943224
ZFP91	-0.897059	0	Matrisome-associated	Secreted Factors	0.305882	0.248661
ADAMTS9	-0.894608	0	Matrisome-associated	ECM Regulators	0.0176471	0.951949
CHRDL2	-0.892157	0	Matrisome-associated	Secreted Factors	0.311994	0.239436
IL23A	-0.892157	0	Matrisome-associated	Secreted Factors	0.341176	0.195963
THSD4	-0.892157	0	Core matrisome	ECM Glycoproteins	0.397059	0.128883
CNTF	-0.887255	0	Matrisome-associated	Secreted Factors	0.0941176	0.729616
BMP6	-0.884804	0	Matrisome-associated	Secreted Factors	0.0147059	0.960678
WNT5A	-0.882353	0	Matrisome-associated	Secreted Factors	0.179412	0.505018
VEGFA	-0.875	0	Matrisome-associated	Secreted Factors	-0.00588235	0.986888
SEMA4G	-0.875	0	Matrisome-associated	ECM-affiliated Proteins	-0.0205882	0.943224
GDF6	-0.870098	0	Matrisome-associated	Secreted Factors	0.205882	0.442959
COL11A1	-0.870098	0	Core matrisome	Collagens	-0.341176	0.195963
BTC	-0.865196	0	Matrisome-associated	Secreted Factors	0.335294	0.204176
WNT10A	-0.865196	0	Matrisome-associated	Secreted Factors	0.303164	0.2537
MEGF10	-0.862745	0	Matrisome-associated	Secreted Factors	0.135294	0.617013
PDGFA	-0.862745	0	Matrisome-associated	Secreted Factors	0.247059	0.354996
FAM20B	-0.862745	0	Matrisome-associated	ECM Regulators	-0.114706	0.672467
INSL6	-0.860294	0	Matrisome-associated	Secreted Factors	-0.0176471	0.951949
PLXNB3	-0.857843	0	Matrisome-associated	ECM-affiliated Proteins	-0.182353	0.497921
LAMC2	-0.857843	0	Core matrisome	ECM Glycoproteins	0.0529412	0.847885
NTF4	-0.848039	0	Matrisome-associated	Secreted Factors	0.126471	0.640554
SDC4	-0.843137	9.69455e-07	Matrisome-associated	ECM-affiliated Proteins	0.476471	0.0641908
HMCN1	-0.838749	2.58806e-05	Core matrisome	ECM Glycoproteins	0.276471	0.298932
IL10	-0.838235	1.0451e-05	Matrisome-associated	Secreted Factors	0.0235294	0.934507
ANXA3	-0.838235	1.0451e-05	Matrisome-associated	ECM-affiliated Proteins	0.461765	0.0737682
HBEGF	-0.833333	2.18301e-05	Matrisome-associated	Secreted Factors	0.461765	0.0737682
NRTN	-0.830882	2.82982e-05	Matrisome-associated	Secreted Factors	0.05	0.856487
WNT6	-0.830882	2.82982e-05	Matrisome-associated	Secreted Factors	0.426471	0.101056
CTF1	-0.82598	4.29353e-05	Matrisome-associated	Secreted Factors	-0.173529	0.519358
P4HA2	-0.82598	4.29353e-05	Matrisome-associated	ECM Regulators	-0.394118	0.131937
COL4A6	-0.82598	4.29353e-05	Core matrisome	Collagens	-0.191176	0.476928
SEMA3F	-0.823529	5.11648e-05	Matrisome-associated	ECM-affiliated Proteins	0.279412	0.293643
GPC4	-0.821078	6.00438e-05	Matrisome-associated	ECM-affiliated Proteins	-0.335294	0.204176
PLXNA4	-0.81913	5.76406e-05	Matrisome-associated	ECM-affiliated Proteins	0.229412	0.39137
PCSK5	-0.816176	7.98844e-05	Matrisome-associated	ECM Regulators	0.0970588	0.721358
IL1RN	-0.813725	9.09158e-05	Matrisome-associated	Secreted Factors	0.232353	0.385168
PAPPA2	-0.813725	9.09158e-05	Matrisome-associated	ECM Regulators	-0.147059	0.586183
WNT7B	-0.812998	7.26215e-05	Matrisome-associated	Secreted Factors	-0.202941	0.449649
LIF	-0.806373	0.0001289	Matrisome-associated	Secreted Factors	-0.00294118	0.995629
LGALS2	-0.803922	0.000143323	Matrisome-associated	ECM-affiliated Proteins	0.117647	0.664435
REG1B	-0.794605	0.000138606	Matrisome-associated	ECM-affiliated Proteins	-0.288235	0.278126
MUC1	-0.791667	0.000230574	Matrisome-associated	ECM-affiliated Proteins	-0.0352941	0.899718
PRSS12	-0.791667	0.000230574	Matrisome-associated	ECM Regulators	0.194118	0.470031
THBS4	-0.791667	0.000230574	Core matrisome	ECM Glycoproteins	-0.341176	0.195963
SPP1	-0.784314	0.000296729	Core matrisome	ECM Glycoproteins	-0.147059	0.586183
HSPG2	-0.783569	0.000198262	Core matrisome	Proteoglycans	0.119205	0.660143
SPOCK1	-0.781863	0.000321387	Core matrisome	Proteoglycans	0.0117734	0.965483
SEMA6D	-0.781863	0.000321387	Matrisome-associated	ECM-affiliated Proteins	0.135294	0.617013
TGFB2	-0.779412	0.00034744	Matrisome-associated	Secreted Factors	-0.15	0.57858
BDNF	-0.77451	0.00040396	Matrisome-associated	Secreted Factors	-0.223529	0.403941
ADAM10	-0.772532	0.000278064	Matrisome-associated	ECM Regulators	0.314706	0.234712
CLEC2L	-0.769608	0.000466769	Matrisome-associated	ECM-affiliated Proteins	0.176471	0.512164
LOXL2	-0.769608	0.000466769	Matrisome-associated	ECM Regulators	0.387049	0.138591
SEMA3C	-0.767157	0.000500689	Matrisome-associated	ECM-affiliated Proteins	0.238235	0.372931
MMP13	-0.767157	0.000500689	Matrisome-associated	ECM Regulators	0.117647	0.664435
FGF5	-0.764706	0.000536374	Matrisome-associated	Secreted Factors	0.260486	0.329866
SEMA3E	-0.764706	0.000536374	Matrisome-associated	ECM-affiliated Proteins	0.235294	0.379021
PLXDC1	-0.762255	0.000573891	Matrisome-associated	ECM-affiliated Proteins	0.0529412	0.847885
PLOD1	-0.762255	0.000573891	Matrisome-associated	ECM Regulators	-0.197059	0.463185
TGFA	-0.759804	0.000613311	Matrisome-associated	Secreted Factors	0.314706	0.234712
PLXNA2	-0.759804	0.000613311	Matrisome-associated	ECM-affiliated Proteins	-0.252941	0.343324
NPNT	-0.759804	0.000613311	Core matrisome	ECM Glycoproteins	-0.0382353	0.891046
ADAMTS4	-0.757353	0.000654704	Matrisome-associated	ECM Regulators	0.155882	0.563504
LAMC1	-0.754902	0.000698146	Core matrisome	ECM Glycoproteins	0.178072	0.509373
FN1	-0.75261	0.00048999	Core matrisome	ECM Glycoproteins	0.105345	0.697806
PLXNB2	-0.752451	0.00074371	Matrisome-associated	ECM-affiliated Proteins	0.205882	0.442959
P4HA1	-0.752451	0.00074371	Matrisome-associated	ECM Regulators	-0.347059	0.187976
LAMA5	-0.75	0.000791476	Core matrisome	ECM Glycoproteins	0.388235	0.1382
LGALS7	-0.742647	0.000948785	Matrisome-associated	ECM-affiliated Proteins	0.252941	0.343324
CCL2	-0.735294	0.00112889	Matrisome-associated	Secreted Factors	0.0764706	0.779743
SDC2	-0.735294	0.00112889	Matrisome-associated	ECM-affiliated Proteins	-0.191176	0.476928
ITIH2	-0.732843	0.00119441	Matrisome-associated	ECM Regulators	-0.220588	0.410309
P4HA3	-0.732843	0.00119441	Matrisome-associated	ECM Regulators	-0.132353	0.624821
SLIT1	-0.732066	0.000834639	Core matrisome	ECM Glycoproteins	-0.214706	0.423208
LGALS1	-0.73084	0.000860322	Matrisome-associated	ECM-affiliated Proteins	0.291391	0.273518
ANXA4	-0.723039	0.00148644	Matrisome-associated	ECM-affiliated Proteins	-0.461765	0.0737682
ANXA8	-0.718137	0.00165183	Matrisome-associated	ECM-affiliated Proteins	0.0852941	0.75456
MASP1	-0.715686	0.00173974	Matrisome-associated	ECM Regulators	-0.0705882	0.796653
FBN2	-0.715686	0.00173974	Core matrisome	ECM Glycoproteins	-0.0352941	0.899718
CXCL14	-0.713235	0.00183128	Matrisome-associated	Secreted Factors	0.0382353	0.891046
C1QTNF6	-0.713235	0.00183128	Matrisome-associated	ECM-affiliated Proteins	-0.302941	0.253427
FREM2	-0.713235	0.00183128	Matrisome-associated	ECM-affiliated Proteins	0.0220751	0.935325
LGI3	-0.708333	0.00202568	Core matrisome	ECM Glycoproteins	0.125092	0.644368
CLCF1	-0.705882	0.00212877	Matrisome-associated	Secreted Factors	0.461765	0.0737682
MEGF6	-0.705882	0.00212877	Matrisome-associated	Secreted Factors	-0.323529	0.221281
PGF	-0.703431	0.00223596	Matrisome-associated	Secreted Factors	-0.223529	0.403941
C1QTNF1	-0.703431	0.00223596	Matrisome-associated	ECM-affiliated Proteins	-0.0588235	0.830731
TIMP1	-0.700184	0.00174951	Matrisome-associated	ECM Regulators	0.0176471	0.951949
IL1B	-0.698529	0.00246311	Matrisome-associated	Secreted Factors	0.0205882	0.943224
SCUBE2	-0.693627	0.00270814	Matrisome-associated	Secreted Factors	-0.35	0.184066
CXCL6	-0.691176	0.00283768	Matrisome-associated	Secreted Factors	-0.408824	0.117166
LOX	-0.686275	0.00311153	Matrisome-associated	ECM Regulators	0.00588668	0.982738
CRELD1	-0.686275	0.00311153	Core matrisome	ECM Glycoproteins	0.0764706	0.779743
FRAS1	-0.686275	0.00311153	Core matrisome	ECM Glycoproteins	0.379412	0.147983
TNFSF15	-0.683824	0.0032561	Matrisome-associated	Secreted Factors	-0.347059	0.187976
LAMC3	-0.683824	0.0032561	Core matrisome	ECM Glycoproteins	0.305882	0.248661
COL17A1	-0.681373	0.00340598	Core matrisome	Collagens	0.0147059	0.960678
SDC1	-0.678922	0.00356129	Matrisome-associated	ECM-affiliated Proteins	0.120588	0.656438
SERPINB6	-0.678922	0.00356129	Matrisome-associated	ECM Regulators	-0.158824	0.556032
CRIM1	-0.676471	0.00372219	Core matrisome	ECM Glycoproteins	0.164706	0.541224
SPOCK2	-0.669118	0.00423999	Core matrisome	Proteoglycans	-0.185294	0.490874
LMAN1	-0.664216	0.00461601	Matrisome-associated	ECM-affiliated Proteins	-0.132353	0.624821
CRLF1	-0.661765	0.00481375	Matrisome-associated	Secreted Factors	0.164706	0.541224
ITIH4	-0.661765	0.00481375	Matrisome-associated	ECM Regulators	-0.0323529	0.908401
EFEMP2	-0.661765	0.00481375	Core matrisome	ECM Glycoproteins	0.161765	0.548605
PLXNA3	-0.654412	0.00544797	Matrisome-associated	ECM-affiliated Proteins	-0.311765	0.239304
IL18	-0.651961	0.00567361	Matrisome-associated	Secreted Factors	0.0529412	0.847885
AGRN	-0.64951	0.00590668	Core matrisome	ECM Glycoproteins	-0.214706	0.423208
PDGFB	-0.637255	0.00718979	Matrisome-associated	Secreted Factors	0.0529412	0.847885
TINAGL1	-0.637255	0.00718979	Core matrisome	ECM Glycoproteins	0.0705882	0.796653
WNT5B	-0.636419	0.0060188	Matrisome-associated	Secreted Factors	-0.220588	0.410309
ECM1	-0.629902	0.00806083	Core matrisome	ECM Glycoproteins	0.145695	0.590305
FBLN2	-0.627451	0.00836923	Core matrisome	ECM Glycoproteins	0.161765	0.548605
CSPG4	-0.622549	0.00901438	Matrisome-associated	ECM-affiliated Proteins	-0.0794118	0.771324
BMP7	-0.613121	0.00886606	Matrisome-associated	Secreted Factors	-0.0441176	0.873739
HCFC1	-0.612745	0.010424	Matrisome-associated	Secreted Factors	-0.0470588	0.865106
HPX	-0.602941	0.0120047	Matrisome-associated	ECM-affiliated Proteins	-0.325239	0.219001
MMP8	-0.60049	0.0124283	Matrisome-associated	ECM Regulators	0.141176	0.601516
SEMA4C	-0.598039	0.0128637	Matrisome-associated	ECM-affiliated Proteins	0.479412	0.0623933
EGFLAM	-0.598039	0.0128637	Core matrisome	ECM Glycoproteins	0.332353	0.208367
S100A8	-0.595588	0.0133113	Matrisome-associated	Secreted Factors	-0.15	0.57858
OVGP1	-0.595588	0.0133113	Matrisome-associated	ECM-affiliated Proteins	-0.461765	0.0737682
TIMP3	-0.590686	0.0142436	Matrisome-associated	ECM Regulators	0.0294118	0.917094
LAMA1	-0.588235	0.0147289	Core matrisome	ECM Glycoproteins	0.0823529	0.762929
TNFAIP6	-0.588235	0.0147289	Core matrisome	ECM Glycoproteins	0.211765	0.429738
WNT10B	-0.585784	0.0152273	Matrisome-associated	Secreted Factors	0.0852941	0.75456
ANXA1	-0.583333	0.015739	Matrisome-associated	ECM-affiliated Proteins	0.317647	0.230177
MUC16	-0.583333	0.015739	Matrisome-associated	ECM-affiliated Proteins	0.291176	0.27307
ADAM12	-0.583333	0.015739	Matrisome-associated	ECM Regulators	-0.0323529	0.908401
GDF3	-0.580882	0.0162642	Matrisome-associated	Secreted Factors	-0.238235	0.372931
C1QL3	-0.580012	0.0146597	Matrisome-associated	ECM-affiliated Proteins	-0.244118	0.360918
PLXNB1	-0.578431	0.0168034	Matrisome-associated	ECM-affiliated Proteins	-0.0352941	0.899718
ANGPTL6	-0.573529	0.0179242	Matrisome-associated	Secreted Factors	-0.408824	0.117166
FGF18	-0.571078	0.0185065	Matrisome-associated	Secreted Factors	0.152941	0.57102
ADAMTS3	-0.568627	0.0191037	Matrisome-associated	ECM Regulators	0.0529412	0.847885
PCOLCE	-0.568627	0.0191037	Core matrisome	ECM Glycoproteins	-0.317647	0.230177
CILP2	-0.561275	0.0209873	Core matrisome	ECM Glycoproteins	-0.00882353	0.978149
SEMA5A	-0.553922	0.023015	Matrisome-associated	ECM-affiliated Proteins	-0.2	0.456391
ADAMTS12	-0.553922	0.023015	Matrisome-associated	ECM Regulators	0.0441176	0.873739
LEFTY1	-0.551471	0.0237243	Matrisome-associated	Secreted Factors	-0.0911765	0.737903
CTHRC1	-0.54902	0.0244506	Core matrisome	ECM Glycoproteins	-0.270588	0.309683
ADAMTS20	-0.546569	0.0251944	Matrisome-associated	ECM Regulators	-0.344118	0.191942
S100A6	-0.539216	0.0275331	Matrisome-associated	Secreted Factors	0.305882	0.248661
FGFBP3	-0.536765	0.0283494	Matrisome-associated	Secreted Factors	0.0588235	0.830731
KY	-0.536765	0.0283494	Matrisome-associated	ECM Regulators	-0.0735294	0.788187
KAZALD1	-0.531863	0.0300391	Matrisome-associated	ECM Regulators	0.0558824	0.839299
FREM1	-0.526961	0.0318066	Matrisome-associated	ECM-affiliated Proteins	-0.226471	0.397628
A2M	-0.524831	0.0305334	Matrisome-associated	ECM Regulators	0.138235	0.609244
TNFSF13	-0.522059	0.0336545	Matrisome-associated	Secreted Factors	0.0176471	0.951949
OIT3	-0.520246	0.0322872	Core matrisome	ECM Glycoproteins	0.117647	0.664435
SEMA3D	-0.517157	0.0355851	Matrisome-associated	ECM-affiliated Proteins	0.358824	0.17267
COL20A1	-0.512255	0.0376009	Core matrisome	Collagens	-0.164706	0.541224
COL2A1	-0.509804	0.0386416	Core matrisome	Collagens	-0.188235	0.483876
WNT11	-0.502451	0.0418981	Matrisome-associated	Secreted Factors	0.352941	0.180212
SERPINB2	-0.5	0.0430295	Matrisome-associated	ECM Regulators	0.158824	0.556032
COL16A1	-0.495098	0.045363	Core matrisome	Collagens	-0.252941	0.343324
CCL17	0.490196	0.047793	Matrisome-associated	Secreted Factors	0.0264706	0.925796
FAM20C	0.490196	0.047793	Matrisome-associated	ECM Regulators	0.314706	0.234712
CILP	0.490196	0.047793	Core matrisome	ECM Glycoproteins	0.223529	0.403941
NTNG2	0.495098	0.045363	Core matrisome	ECM Glycoproteins	0.179412	0.505018
ANXA6	0.497549	0.0441844	Matrisome-associated	ECM-affiliated Proteins	0.144118	0.593829
HTRA1	0.5	0.0430295	Matrisome-associated	ECM Regulators	0.302941	0.253427
ANXA7	0.504902	0.0407898	Matrisome-associated	ECM-affiliated Proteins	-0.0970588	0.721358
IGFBP4	0.506438	0.0380364	Core matrisome	ECM Glycoproteins	0.0530192	0.845385
C1QTNF5	0.507353	0.0397044	Matrisome-associated	ECM-affiliated Proteins	-0.185294	0.490874
FBLN5	0.512255	0.0376009	Core matrisome	ECM Glycoproteins	0.167647	0.533888
TGFB3	0.517157	0.0355851	Matrisome-associated	Secreted Factors	0.00294118	0.995629
PLXND1	0.517157	0.0355851	Matrisome-associated	ECM-affiliated Proteins	0.0823529	0.762929
CTSB	0.517474	0.033384	Matrisome-associated	ECM Regulators	-0.0250184	0.926722
CST3	0.5187	0.0328953	Matrisome-associated	ECM Regulators	-0.0441176	0.873739
ADAMTS15	0.519608	0.0346093	Matrisome-associated	ECM Regulators	0.0852941	0.75456
SPARCL1	0.522059	0.0336545	Core matrisome	ECM Glycoproteins	-0.170588	0.526599
VWA1	0.52451	0.0327204	Core matrisome	ECM Glycoproteins	0.0764706	0.779743
TNFSF14	0.526961	0.0318066	Matrisome-associated	Secreted Factors	0.167647	0.533888
ITIH3	0.526961	0.0318066	Matrisome-associated	ECM Regulators	0.338484	0.199714
LTBP1	0.531863	0.0300391	Core matrisome	ECM Glycoproteins	0.161765	0.548605
CLEC12A	0.539216	0.0275331	Matrisome-associated	ECM-affiliated Proteins	0.05	0.856487
ADAM15	0.541667	0.0267353	Matrisome-associated	ECM Regulators	0.0911765	0.737903
ADAMTS6	0.541667	0.0267353	Matrisome-associated	ECM Regulators	-0.120588	0.656438
VIT	0.546569	0.0251944	Core matrisome	ECM Glycoproteins	0.123529	0.648478
SERPINA3	0.54902	0.0244506	Matrisome-associated	ECM Regulators	0.0676471	0.805142
CLEC4C	0.551471	0.0237243	Matrisome-associated	ECM-affiliated Proteins	-0.0823529	0.762929
SEMA4F	0.551471	0.0237243	Matrisome-associated	ECM-affiliated Proteins	-0.0294118	0.917094
HYAL1	0.551471	0.0237243	Matrisome-associated	ECM Regulators	0.164706	0.541224
ISM1	0.553922	0.023015	Matrisome-associated	Secreted Factors	-0.0764706	0.779743
EMILIN1	0.556373	0.0223227	Core matrisome	ECM Glycoproteins	0.176471	0.512164
F13A1	0.558824	0.0216469	Matrisome-associated	ECM Regulators	0.0588235	0.830731
MMP19	0.558824	0.0216469	Matrisome-associated	ECM Regulators	-0.00588235	0.986888
S100A16	0.561275	0.0209873	Matrisome-associated	Secreted Factors	-0.0676471	0.805142
SULF2	0.561275	0.0209873	Matrisome-associated	ECM Regulators	0.114706	0.672467
ADAMTSL3	0.563725	0.0203438	Matrisome-associated	ECM Regulators	-0.0588235	0.830731
VEGFC	0.565645	0.0179543	Matrisome-associated	Secreted Factors	0.129412	0.632669
TGFBI	0.568627	0.0191037	Core matrisome	ECM Glycoproteins	0.170588	0.526599
CST7	0.571429	0.0165647	Matrisome-associated	ECM Regulators	0.267647	0.315146
SERPINF1	0.572655	0.0162813	Matrisome-associated	ECM Regulators	-0.376471	0.151349
CXCL12	0.573529	0.0179242	Matrisome-associated	Secreted Factors	0.0176471	0.951949
TCHH	0.573529	0.0179242	Matrisome-associated	Secreted Factors	-0.135294	0.617013
EFEMP1	0.580882	0.0162642	Core matrisome	ECM Glycoproteins	0.208824	0.436322
LTBP2	0.580882	0.0162642	Core matrisome	ECM Glycoproteins	0.3	0.25825
MMP25	0.583333	0.015739	Matrisome-associated	ECM Regulators	-0.0676471	0.805142
COL6A3	0.583333	0.015739	Core matrisome	Collagens	0.0705882	0.796653
PCOLCE2	0.588235	0.0147289	Core matrisome	ECM Glycoproteins	-0.220588	0.410309
XCL2	0.590686	0.0142436	Matrisome-associated	Secreted Factors	0.117647	0.664435
POSTN	0.590686	0.0142436	Core matrisome	ECM Glycoproteins	-0.155882	0.563504
TNFSF8	0.593137	0.0137712	Matrisome-associated	Secreted Factors	-0.0117647	0.969412
LRG1	0.593137	0.0137712	Core matrisome	ECM Glycoproteins	0.361765	0.168981
OGFOD1	0.595588	0.0133113	Matrisome-associated	ECM Regulators	-0.220588	0.410309
NID1	0.60049	0.0124283	Core matrisome	ECM Glycoproteins	0.394118	0.131937
C1QC	0.605392	0.0115927	Matrisome-associated	ECM-affiliated Proteins	0.0515085	0.849744
S100A13	0.607843	0.0111921	Matrisome-associated	Secreted Factors	0.161765	0.548605
CCL11	0.610294	0.0108026	Matrisome-associated	Secreted Factors	-0.126471	0.640554
LOXL4	0.610668	0.00921943	Matrisome-associated	ECM Regulators	0.0411765	0.882386
S100A1	0.612745	0.010424	Matrisome-associated	Secreted Factors	0.15	0.57858
ADAMTSL1	0.612745	0.010424	Matrisome-associated	ECM Regulators	-0.173529	0.519358
PAPPA	0.612745	0.010424	Matrisome-associated	ECM Regulators	0.302941	0.253427
CXCL13	0.615196	0.0100562	Matrisome-associated	Secreted Factors	0.291176	0.27307
COL6A2	0.617178	0.00830524	Core matrisome	Collagens	-0.312455	0.238706
MMP9	0.617647	0.00969874	Matrisome-associated	ECM Regulators	0.194118	0.470031
SFRP1	0.620098	0.00935155	Matrisome-associated	Secreted Factors	0.0970588	0.721358
COL15A1	0.627451	0.00836923	Core matrisome	Collagens	0.217647	0.416731
IGFBP6	0.634804	0.00747131	Core matrisome	ECM Glycoproteins	-0.110457	0.683834
ANXA11	0.639706	0.00691683	Matrisome-associated	ECM-affiliated Proteins	0.0735294	0.788187
ADAMTS10	0.642157	0.00665223	Matrisome-associated	ECM Regulators	-0.208824	0.436322
RSPO1	0.642157	0.00665223	Core matrisome	ECM Glycoproteins	-0.214706	0.423208
FRZB	0.647059	0.00614735	Matrisome-associated	Secreted Factors	0.482353	0.060634
CLEC4A	0.647059	0.00614735	Matrisome-associated	ECM-affiliated Proteins	-0.185294	0.490874
SDC3	0.647059	0.00614735	Matrisome-associated	ECM-affiliated Proteins	-0.170588	0.526599
EBI3	0.651961	0.00567361	Matrisome-associated	Secreted Factors	0.0941176	0.729616
FGF10	0.651961	0.00567361	Matrisome-associated	Secreted Factors	0.358824	0.17267
AEBP1	0.656039	0.0042389	Core matrisome	ECM Glycoproteins	0.105882	0.696767
FBLN7	0.656863	0.00522956	Core matrisome	ECM Glycoproteins	-0.0970588	0.721358
CD109	0.664216	0.00461601	Matrisome-associated	ECM Regulators	0.135294	0.617013
TLL1	0.666667	0.00442481	Matrisome-associated	ECM Regulators	0.147059	0.586183
IGFBP7	0.673207	0.00305604	Core matrisome	ECM Glycoproteins	-0.129412	0.632669
NTN4	0.676471	0.00372219	Core matrisome	ECM Glycoproteins	0.45	0.0821669
C1QA	0.683824	0.0032561	Matrisome-associated	ECM-affiliated Proteins	0.0823529	0.762929
PODNL1	0.688725	0.0029721	Core matrisome	Proteoglycans	-0.0852941	0.75456
CHRD	0.691176	0.00283768	Matrisome-associated	Secreted Factors	-0.285294	0.28324
NDNF	0.693627	0.00270814	Core matrisome	ECM Glycoproteins	-0.279412	0.293643
VWA5A	0.693627	0.00270814	Core matrisome	ECM Glycoproteins	-0.120588	0.656438
LOXL1	0.696078	0.00258332	Matrisome-associated	ECM Regulators	0.0633285	0.815762
MMRN2	0.696078	0.00258332	Core matrisome	ECM Glycoproteins	0.0676471	0.805142
THBS2	0.696078	0.00258332	Core matrisome	ECM Glycoproteins	-0.120588	0.656438
VWF	0.696078	0.00258332	Core matrisome	ECM Glycoproteins	0.167647	0.533888
SEMA4D	0.698529	0.00246311	Matrisome-associated	ECM-affiliated Proteins	0.205882	0.442959
MGP	0.7035	0.00162696	Core matrisome	ECM Glycoproteins	-0.148639	0.582736
C1QB	0.705882	0.00212877	Matrisome-associated	ECM-affiliated Proteins	0.0603385	0.824332
C1QTNF7	0.705882	0.00212877	Matrisome-associated	ECM-affiliated Proteins	0.205882	0.442959
MFAP5	0.715686	0.00173974	Core matrisome	ECM Glycoproteins	0.0911765	0.737903
TNF	0.718137	0.00165183	Matrisome-associated	Secreted Factors	0.158824	0.556032
AGT	0.723039	0.00148644	Matrisome-associated	ECM Regulators	-0.173529	0.519358
CCL8	0.72549	0.00140874	Matrisome-associated	Secreted Factors	-0.0117647	0.969412
WFIKKN2	0.72549	0.00140874	Matrisome-associated	Secreted Factors	-0.3	0.25825
SNED1	0.727941	0.00133424	Core matrisome	ECM Glycoproteins	-0.0852941	0.75456
IL12B	0.730392	0.00126283	Matrisome-associated	Secreted Factors	0.0558824	0.839299
LAMA3	0.730392	0.00126283	Core matrisome	ECM Glycoproteins	-0.158824	0.556032
BMP3	0.732843	0.00119441	Matrisome-associated	Secreted Factors	-0.0558824	0.839299
FGF7	0.732843	0.00119441	Matrisome-associated	Secreted Factors	-0.252941	0.343324
CXCL9	0.737745	0.00106618	Matrisome-associated	Secreted Factors	0.141176	0.601516
HGF	0.740196	0.00100617	Matrisome-associated	Secreted Factors	0.161765	0.548605
GDF10	0.742647	0.000948785	Matrisome-associated	Secreted Factors	0.0205882	0.943224
IL34	0.742647	0.000948785	Matrisome-associated	Secreted Factors	0.0352941	0.899718
CTSW	0.742647	0.000948785	Matrisome-associated	ECM Regulators	0.2	0.456391
SEMA4A	0.745098	0.00089393	Matrisome-associated	ECM-affiliated Proteins	0.252941	0.343324
SMOC1	0.745098	0.00089393	Core matrisome	ECM Glycoproteins	-0.435294	0.0936354
CLEC9A	0.747549	0.000841522	Matrisome-associated	ECM-affiliated Proteins	0.176471	0.512164
GPC6	0.747549	0.000841522	Matrisome-associated	ECM-affiliated Proteins	-0.126471	0.640554
CCL22	0.75	0.000791476	Matrisome-associated	Secreted Factors	0.111765	0.680533
FGL2	0.75	0.000791476	Core matrisome	ECM Glycoproteins	-0.0617647	0.822182
FNDC1	0.752451	0.00074371	Core matrisome	ECM Glycoproteins	0.158824	0.556032
ADAM11	0.754902	0.000698146	Matrisome-associated	ECM Regulators	0.0823529	0.762929
ECM2	0.754902	0.000698146	Core matrisome	ECM Glycoproteins	-0.15	0.57858
SVEP1	0.754902	0.000698146	Core matrisome	ECM Glycoproteins	0.297059	0.263132
CLEC10A	0.759804	0.000613311	Matrisome-associated	ECM-affiliated Proteins	-0.0911765	0.737903
ADAMTSL5	0.759804	0.000613311	Matrisome-associated	ECM Regulators	0.382353	0.14467
WNT2B	0.762255	0.000573891	Matrisome-associated	Secreted Factors	-0.223529	0.403941
MMP28	0.762255	0.000573891	Matrisome-associated	ECM Regulators	0.0411765	0.882386
TNFSF12	0.764706	0.000536374	Matrisome-associated	Secreted Factors	-0.114706	0.672467
C1QTNF2	0.764706	0.000536374	Matrisome-associated	ECM-affiliated Proteins	0.229412	0.39137
LAMA4	0.764706	0.000536374	Core matrisome	ECM Glycoproteins	-0.197059	0.463185
LTBP4	0.764706	0.000536374	Core matrisome	ECM Glycoproteins	0.141176	0.601516
GREM1	0.767157	0.000500689	Matrisome-associated	ECM-affiliated Proteins	0.155882	0.563504
HTRA4	0.772059	0.000434548	Matrisome-associated	ECM Regulators	-0.0500368	0.853993
NID2	0.772059	0.000434548	Core matrisome	ECM Glycoproteins	-0.0764706	0.779743
COLQ	0.779412	0.00034744	Core matrisome	ECM Glycoproteins	0.0235294	0.934507
LAMA2	0.779412	0.00034744	Core matrisome	ECM Glycoproteins	0.261765	0.326245
FMOD	0.781863	0.000321387	Core matrisome	Proteoglycans	-0.323529	0.221281
RSPO3	0.781863	0.000321387	Core matrisome	ECM Glycoproteins	-0.270588	0.309683
FGF2	0.784314	0.000296729	Matrisome-associated	Secreted Factors	0.241176	0.366896
NTN1	0.789216	0.000251376	Core matrisome	ECM Glycoproteins	0.208824	0.436322
COLEC11	0.794118	0.000210953	Matrisome-associated	ECM-affiliated Proteins	0.0147059	0.960678
LGALS8	0.794118	0.000210953	Matrisome-associated	ECM-affiliated Proteins	-0.170588	0.526599
PLXNC1	0.794118	0.000210953	Matrisome-associated	ECM-affiliated Proteins	0.111765	0.680533
MFAP4	0.794118	0.000210953	Core matrisome	ECM Glycoproteins	0.217647	0.416731
IGSF10	0.796569	0.000192465	Core matrisome	ECM Glycoproteins	-0.338235	0.200041
IGF1	0.79902	0.000175061	Matrisome-associated	Secreted Factors	0.397059	0.128883
PLXDC2	0.801471	0.000158696	Matrisome-associated	ECM-affiliated Proteins	-0.0176471	0.951949
CRISPLD2	0.801471	0.000158696	Core matrisome	ECM Glycoproteins	-0.123529	0.648478
FASLG	0.801962	0.000107879	Matrisome-associated	Secreted Factors	0.161765	0.548605
CHRDL1	0.803922	0.000143323	Matrisome-associated	Secreted Factors	0.355882	0.176413
TNFSF13B	0.803922	0.000143323	Matrisome-associated	Secreted Factors	-0.158824	0.556032
EGFL7	0.806373	0.0001289	Matrisome-associated	Secreted Factors	-0.164706	0.541224
P4HTM	0.806373	0.0001289	Matrisome-associated	ECM Regulators	0.0500368	0.853993
CD209	0.808824	0.000115385	Matrisome-associated	ECM-affiliated Proteins	0.00588235	0.986888
LGALS12	0.808824	0.000115385	Matrisome-associated	ECM-affiliated Proteins	0.294118	0.268072
CTSH	0.811275	0.000102737	Matrisome-associated	ECM Regulators	0.0176471	0.951949
CTSE	0.816176	7.98844e-05	Matrisome-associated	ECM Regulators	0.141176	0.601516
GAS6	0.816176	7.98844e-05	Core matrisome	ECM Glycoproteins	-0.438235	0.091253
ABI3BP	0.818627	6.96055e-05	Core matrisome	ECM Glycoproteins	0.05	0.856487
HPSE	0.821078	6.00438e-05	Matrisome-associated	ECM Regulators	-0.182353	0.497921
NGLY1	0.821078	6.00438e-05	Matrisome-associated	ECM Regulators	-0.105882	0.696767
LTA	0.823529	5.11648e-05	Matrisome-associated	Secreted Factors	0.214706	0.423208
TNXB	0.823529	5.11648e-05	Core matrisome	ECM Glycoproteins	0.273529	0.304279
SMOC2	0.82598	4.29353e-05	Core matrisome	ECM Glycoproteins	0.117647	0.664435
LEP	0.830882	2.82982e-05	Matrisome-associated	Secreted Factors	0.373529	0.154768
PDGFD	0.830882	2.82982e-05	Matrisome-associated	Secreted Factors	-0.117647	0.664435
FLT3LG	0.833333	2.18301e-05	Matrisome-associated	Secreted Factors	0.305882	0.248661
FBLN1	0.833333	2.18301e-05	Core matrisome	ECM Glycoproteins	-0.0764706	0.779743
HMCN2	0.835071	3.03071e-05	Core matrisome	ECM Glycoproteins	-0.0705882	0.796653
PODN	0.835784	1.58902e-05	Core matrisome	Proteoglycans	-0.152941	0.57102
COLEC12	0.835784	1.58902e-05	Matrisome-associated	ECM-affiliated Proteins	-0.473529	0.066027
ITIH5	0.835784	1.58902e-05	Matrisome-associated	ECM Regulators	-0.191176	0.476928
CLEC14A	0.838235	1.0451e-05	Matrisome-associated	ECM-affiliated Proteins	-0.0352941	0.899718
SEMA6A	0.838235	1.0451e-05	Matrisome-associated	ECM-affiliated Proteins	0.0676471	0.805142
ST14	0.840686	5.48597e-06	Matrisome-associated	ECM Regulators	0.0382353	0.891046
NRG4	0.844881	1.97182e-05	Matrisome-associated	Secreted Factors	-0.0470588	0.865106
CRLF3	0.845588	0	Matrisome-associated	Secreted Factors	0.0588235	0.830731
FGF9	0.845588	0	Matrisome-associated	Secreted Factors	-0.329412	0.212614
ANGPTL2	0.85049	0	Matrisome-associated	Secreted Factors	0.194118	0.470031
CLEC2D	0.85049	0	Matrisome-associated	ECM-affiliated Proteins	-0.120588	0.656438
EGLN2	0.85049	0	Matrisome-associated	ECM Regulators	-0.211765	0.429738
PAMR1	0.85049	0	Matrisome-associated	ECM Regulators	-0.258824	0.33188
SERPING1	0.85049	0	Matrisome-associated	ECM Regulators	-0.00588235	0.986888
ADIPOQ	0.852941	0	Core matrisome	ECM Glycoproteins	0.414706	0.111604
DPT	0.852941	0	Core matrisome	ECM Glycoproteins	-0.0676471	0.805142
LUM	0.855392	0	Core matrisome	Proteoglycans	-0.45769	0.0746439
GDF11	0.857843	0	Matrisome-associated	Secreted Factors	-0.226471	0.397628
OGN	0.857843	0	Core matrisome	Proteoglycans	-0.373529	0.154768
MATN2	0.857843	0	Core matrisome	ECM Glycoproteins	0.0588235	0.830731
IL7	0.860294	0	Matrisome-associated	Secreted Factors	0.0676471	0.805142
THBS3	0.862745	0	Core matrisome	ECM Glycoproteins	-0.0294118	0.917094
IL16	0.865196	0	Matrisome-associated	Secreted Factors	0.373529	0.154768
PRELP	0.865196	0	Core matrisome	Proteoglycans	-0.335294	0.204176
CLEC3B	0.870098	0	Matrisome-associated	ECM-affiliated Proteins	0.173529	0.519358
ADAMTS5	0.872549	0	Matrisome-associated	ECM Regulators	0.164706	0.541224
HTRA3	0.872549	0	Matrisome-associated	ECM Regulators	-0.147059	0.586183
DCN	0.88412	2.49244e-06	Core matrisome	Proteoglycans	-0.132353	0.624821
CTSO	0.884804	0	Matrisome-associated	ECM Regulators	0.0147059	0.960678
ADAMTS8	0.889706	0	Matrisome-associated	ECM Regulators	0.426471	0.101056
ADAM23	0.897059	0	Matrisome-associated	ECM Regulators	-0.0764706	0.779743
LTB	0.89951	0	Matrisome-associated	Secreted Factors	0.308824	0.243953
ADAM22	0.919118	0	Matrisome-associated	ECM Regulators	0.120588	0.656438
CCBE1	0.926471	0	Matrisome-associated	Secreted Factors	0.2	0.456391
CCL19	0.931373	0	Matrisome-associated	Secreted Factors	0.111765	0.680533
