## Supplemental Table 5 for "Matrix structure and microenvironment dynamics correlate with chemotherapy response in ovarian cancer"

### Sheet: Sup.Table 5.A.IHC Antibodies
Supplemental Table 5.A. Antibodies and conditions for immunohistochemistry
Primary Ab	Catalogue #	Species raised in	Antigen Retrieval	Blocking	Dilution	Secondary Ab	Validation	Used for tumor staining
anti-COL1A1	Abcam, ab21286	Rabbit polyclonal	pH6 antigen unmasking solution (H3300, Vector) in 950C waterbath, 20min	5 % BSA in PBS	1:200 in antibody diluent (Zytomed, ZUC025-100), 1h, RT	biotinylated goat anti-rabbit IgG Antibody (BA-1000, Vector), 1:200, 30min, RT	Supplier validated and in PMID: 31940494	Mouse
anti-COL1A1	Abcam, ab34710	Rabbit Polyclonal	1mg/ml Collagenase IV in HBSS at RT for 60 min	5 % BSA in PBS	1/150 in antibody diluent (Zytomed, ZUC025-100), 1h, RT	biotinylated goat anti-rabbit IgG Antibody (BA-1000, Vector), 1:200, 30min, RT	Supplier validated	Human
anti-FN1	Sigma-Aldrich, F3648	Rabbit polyclonal	N/A	5 % BSA in PBS	1:500 in antibody diluent (Zytomed, ZUC025-100), 45min, RT	biotinylated goat anti-rabbit IgG Antibody (BA-1000, Vector), 1:200, 45min, RT	Supplier validated and in PMID: 31940494	Mouse and Human
anti-VCAN	Sigma-Aldrich, HPA004726	Rabbit polyclonal	pH6 antigen unmasking solution (H3300, Vector) in 95C waterbath for 15min	5 % BSA in PBS	1:100 for mouse tissues, 1:250 for human tissues in antibody diluent (Zytomed, ZUC025-100), 1h, RT	biotinylated goat anti-rabbit IgG Antibody (BA-1000, Vector), 1:200, 45min, RT	Supplier validated and in PMID: 31940494	Mouse and Human
anti-LOX	Abcam, ab174316	Rabbit, monoclonal [EPR4025]	Antigen retrieval buffer: citrate, pH=9, 20min	Normal Goat Serum included in the IMPRESS Vector MP-7451	1:500 in antibody diluent (Zytomed, ZUC025-100), 1h, RT	ImmPRESS anti-rabbit-HRP, Vector MP-7451	Knockout validated	Mouse
anti-LOXL2	Abcam, ab96233	Rabbit, polyclonal	Antigen retrieval buffer: citrate, pH=6, 20min	Normal Goat Serum included in the IMPRESS Vector MP-7451	1:200 in antibody diluent (Zytomed, ZUC025-100), 1h, RT	ImmPRESS anti-rabbit-HRP, Vector MP-7451	Supplier validated	Mouse

### Sheet: Sup.Table 5.B.TWOMBLI settings
Supplemental Table 5.B. TWOMBLI Parameters
1st experiment - Treatment with Chemotherapy of 60577 and HGS2 mouse tissues
IHC staining
Parameters	Masson's Trichrome	COL1A1	FN1	VCAN
Contrast Saturation	0.5	0.35	0.35	0.5
Min Line Width	5	5	5	10
Max Line Width	5	5	5	10
Min Curvature Window	25	10	10	30
Max Curvature Window	55	50	50	50
Minimum Branch Length	5	10	10	10
Maximum Display HDM	241	210	190	162
Minimum Gap Diameter	50	45	40	40
2nd and 3rd experiment - Treatment with Chemotherapy and PXS-5505 of HGS2 mouse tissues
IHC staining
Parameters	Masson's Trichrome	COL1A1	FN1	VCAN
Contrast Saturation	0.5	0.5	0.5	0.5
Min Line Width	5	5	5	10
Max Line Width	5	5	5	10
Min Curvature Window	20	10	10	30
Max Curvature Window	50	50	50	50
Minimum Branch Length	5	5	10	10
Maximum Display HDM	123	141	117	164
Minimum Gap Diameter	50	50	50	40
Human Samples- Treated with Chemotherapy
IHC staining
Parameters	Masson's Trichrome	COL1A1	FN1	VCAN
Contrast Saturation	0.35	0.5	0.5	0.5
Min Line Width	5	10	10	10
Max Line Width	5	10	10	10
Min Curvature Window	20	30	20	25
Max Curvature Window	40	70	60	65
Minimum Branch Length	10	10	10	10
Maximum Display HDM	168	190	195	198
Minimum Gap Diameter	100	100	100	39

### Sheet: Sup.Table 5C Isotypic & 2ndary
Supplemental Table 5.C. Isotypic Antibodies and secondary antibodies
Antibody	Source	Identifier
Rabbit IgG Isotype Control	Thermofisher Scientific	31235
Rat IgG2a kappa Isotype Control (eBR2a), eBioscience™	Thermofisher	14-4321-81
Mouse IgG2a kappa Isotype Control (eBM2a), eBioscience™	Thermofisher	14-4724-82
Mouse IgG1 kappa Isotype Control (P3.6.2.8.1), eBioscience™	Thermofisher	14-4714-82
Biotinylated Goat Anti-Rabbit IgG (1ml)	Vector Laboratories	BA-1000-1.5
Biotinylated Goat Anti-Mouse IgG	Vector Laboratories	BA-9200-1.5
Horse Anti-Goat IgG Antibody (H+L), Biotinylated	Vector Laboratories	BA-9500-1.5
Biotinylated Goat Anti-Rat IgG	Vector Laboratories	BA-9401-.5
Donkey Anti-Goat IgG H&L (Alexa Fluor® 750) preadsorbed. Min X Hu,Mu,Rb,Rat	Abcam	ab175745
Donkey anti-Rabbit IgG (H+L) (Alexa Fluor™ Plus 647)Highly Cross-Adsorbed. Min X Gt,Mu,Hu,Rat	Thermo Fisher Scientific	A32795

### Sheet: Sup.Table5D CELLDIVE abs
Supplemental Table 5.D. Antibodies and conditions for Cell DIVE
Antibody	Source	Identifier	Clone	Isotype	Conjugate	Dilution	Round	Signal Amplification	Validation
Mannose Receptor (CD206)	R&D Systems	AF2535	Poly	Goat IgG	n/A	1:100	1	Donkey Anti-Goat 2'Ab AF750, (1:400) (ab175745, Abcam), R.T 30 Min	Validated in appropriate positive control tissue and with 2'Ab Only and Isotype as negative controls
CK14	Abcam	ab181595	EPR17350	Rabbit IgG	n/A	1:500	1	Donkey Anti-Rabbit 2'Ab AF647 (1:500) (A32795, Thermofisher) R.T 30 Min	KO-validated and validated in appropriate positive control tissue and with 2'Ab Only and Isotype as negative controls
Endomucin	Santa Cruz	sc-65495-PE	V.7C7	Rat IgG2a	PE	1:50	1	n/A	Validated in appropriate positive control tissue and with 2'Ab Only and Isotype as negative controls
Col-1A1	Cell Signalling Technology	72827	E8F4L	Rabbit	AF647	1:50	2	n/A	Validated in appropriate positive control tissue and with 2'Ab Only and Isotype as negative controls
CD8a	Abcam	ab280863	EPR21769	Rabbit IgG	AF555	1:100	2	n/A	Validated in appropriate positive control tissue and with 2'Ab Only and Isotype as negative controls
CD4	Abcam	ab277275	EPR19514	Rabbit IgG	AF488	1:50	2	n/A	Validated in appropriate positive control tissue and with 2'Ab Only and Isotype as negative controls
F4/80	Cell Signalling Technology	25514SF	D2S9R	Rabbit IgG	n/A	1:100	3	FlexAble CoraLite® Plus 750 Labelling (KFA004), Direct Conjugation	Validated in appropriate positive control tissue and with 2'Ab Only and Isotype as negative controls
Fibronectin	Abcam	ab313350	EPR23110-46	Rabbit IgG	AF647	1:500	3	n/A	KO-validated and validated in appropriate positive control tissue and with 2'Ab Only and Isotype as negative controls
B220 / CD45R	BD Pharmigen	553089	RA3-6B2	Rat IgG2a	PE	1:200	3	n/A	Validated in appropriate positive control tissue and with 2'Ab Only and Isotype as negative controls
Vimentin	Cell Signalling	69227	D21H3	Rabbit IgG	AF750	1:400	4	n/A	Validated in appropriate positive control tissue and with 2'Ab Only and Isotype as negative controls
PCNA	Abcam	ab201674	PC10	Mouse IgG2a	AF647	1:1000	4	n/A	Validated in appropriate positive control tissue and with 2'Ab Only and Isotype as negative controls
FoxP3	eBioscience	12-5773-82	FJK-16s	Rat IgG2a	PE	1:50	4	n/A	Validated in appropriate positive control tissue and with 2'Ab Only and Isotype as negative controls
S100A4	Abcam	ab208566	EPR14639(2)	Rabbit IgG	AF488	1:400	4	n/A	KO-validated and validated in appropriate positive control tissue and with 2'Ab Only and Isotype as negative controls
aSMA	Novus Biologicals	NBP2-33006AF750	1A4	Mouse IgG	AF750	1:200	5	n/A	Validated in appropriate positive control tissue and with 2'Ab Only and Isotype as negative controls
Perilipin (PLIN1)	Cell Signalling Technology	52975S	D1D8	Rabbit IgG	AF647	1:100	5	n/A	Validated in appropriate positive control tissue and with 2'Ab Only and Isotype as negative controls
CK-19	Abcam	ab203444	EP1580Y	Rabbit IgG	AF555	1:100	5	n/A	KO-validated and validated in appropriate positive control tissue and with 2'Ab Only and Isotype as negative controls
CD163	Abcam	ab313666	EPR19518	Rabbit IgG	AF647	1:100	6	n/A	Validated in appropriate positive control tissue and with 2'Ab Only and Isotype as negative controls
